# Uncovering an unconventional JAK1/2-STAT3 branch in macrophage IFNγ signaling

**DOI:** 10.1101/2025.08.13.667888

**Authors:** Mees Botman, Josje M.A. Huisman, Alexandra Drakaki, Sanne L. Maas, Agnieszka Witalisz-Siepracka, Dagmar Stoiber, Emiel P.C. van der Vorst, Ricky Siebeler, Marten A. Hoeksema

## Abstract

Interferon-γ (IFNγ) is a key cytokine in immune activation, especially anti-viral responses and driver of macrophage activation. It classically signals via JAK1/2-mediated STAT1 homodimers. Here, we identify an alternative, non-canonical signaling component in which IFNγ simultaneously also activates STAT3. Our results show that IFNγ activates STAT3 rapidly and directly through JAK1 and JAK2. We provide the first evidence that STAT3 can form heterodimers with STAT1 in this context and demonstrate that STAT3 is co-recruited to a subset of IFNγ-induced, STAT1-bound regulatory elements. While IFNγ directly activates STAT3, our results reveal that its contribution to gene regulation is limited, indicating that STAT1 easily substitutes the STAT1-STAT3 heterodimer for STAT1 homodimers when STAT3 is absent. These findings uncover STAT3 as a new unconventional player in macrophage IFNγ signaling, underscoring the complex and context-dependent nature of cytokine signaling networks.
