## Supplementary material for "Uncovering an unconventional JAK1/2-STAT3 branch in macrophage IFNγ signaling": Suppl Table 1

### Sheet: PTK
Kinase Uniprot ID	Kinase Name	Mean Specificity Score	Mean Significance Score	Mean Final Score	Median Final score	Mean Kinase Statistic	Median Kinase Statistic	SD Kinase Statitistic	Mean peptide set size
P42680	TEC	1.83347	1.31919	3.15266	3.18842	0.69785	0.696199	0.0368811	39.4444
Q04912	Ron	1.54428	1.63229	3.17658	3.11464	1.08431	1.05378	0.257793	7.5
P21860	HER3	1.72795	1.30531	3.03326	2.86519	0.655619	0.651838	0.0444238	46.1111
P52333	JAK3	1.11165	1.62014	2.73179	2.78516	0.91396	0.867869	0.0546579	5.55556
P08581	Met	1.51872	1.43619	2.95491	2.74473	0.698045	0.67186	0.102456	35.4444
Q08881	ITK	1.30292	1.22042	2.52334	2.63451	0.643624	0.662996	0.079386	37.2222
P43405	Syk	1.23225	1.30531	2.53756	2.5986	0.567974	0.562013	0.0134313	78.6667
P16591	Fer	1.05971	1.30531	2.36501	2.37924	0.768141	0.818643	0.144028	13.4444
P04626	HER2	1.05272	1.30531	2.35802	2.37428	0.632117	0.626334	0.0526853	35.3333
Q06187	BTK	0.826825	1.62014	2.44696	2.3305	0.59832	0.560904	0.0669696	26
P17948	FLT1	0.846984	1.30531	2.15229	2.29073	0.642157	0.646669	0.0575815	20.5556
P07332	Fes	0.891334	1.41033	2.30167	2.26536	0.662536	0.648451	0.0837226	14.7778
P43403	ZAP70	0.858466	1.30531	2.16377	2.17888	0.558268	0.556755	0.0110091	64
P51813	Etk/BMX	0.639297	1.19748	1.83678	2.1698	0.524419	0.577287	0.110819	33.7778
Q15303	HER4	0.892532	1.30531	2.19784	2.05473	0.633349	0.627014	0.0899539	33.7778
P00533	EGFR	0.761131	1.26268	2.02381	1.93004	0.56055	0.55156	0.0186387	52.3333
P07949	Ret	0.82594	1.23107	2.05701	1.92694	0.666031	0.699121	0.0779997	17.2222
P54760	EphB4	0.772457	1.0678	1.84026	1.92518	0.787442	0.818151	0.0531885	3.66667
P29376	LTK	0.88839	1.27592	2.16431	1.90967	0.795897	0.563928	0.453862	15.5556
P10721	Kit	0.484099	1.24856	1.73266	1.76904	0.554677	0.520593	0.0629754	15.5556
Q9H3Y6	Srm	0.65644	1.02105	1.67749	1.76377	0.54856	0.55947	0.0444315	42.2222
Q13882	Brk	0.39726	1.30531	1.70257	1.73443	0.503564	0.510542	0.020039	65
P35916	FLT4	0.54917	1.15223	1.7014	1.71023	0.584137	0.551405	0.0748183	13.7778
Q08345	DDR1	0.72621	0.978324	1.70453	1.66999	0.754063	0.739708	0.0414577	4.16667
P11362	FGFR1	0.529223	1.17315	1.70238	1.65068	0.559071	0.499015	0.131636	17.1111
P36888	FLT3	0.417097	1.15492	1.57202	1.62342	0.523894	0.52016	0.0649511	15
Q12866	Mer	0.397763	1.26673	1.6645	1.56307	0.503255	0.486672	0.0446158	52.4444
P29323	EphB2	0.546682	0.972158	1.51884	1.51884	0.671444	0.671444	0	3
Q05397	FAK1	0.381168	1.08783	1.469	1.47026	0.501576	0.508029	0.0258231	50.2222
Q14289	FAK2	0.232502	1.13038	1.36288	1.46801	0.44695	0.44004	0.0706877	34.1111
Q16288	TRKC	0.157907	0.920007	1.07791	1.42242	0.361428	0.454252	0.133436	21.3333
P54762	EphB1	0.476366	0.800297	1.27666	1.40055	0.600289	0.654288	0.0693852	3.71429
Q06418	Tyro3/Sky	0.327323	1.1306	1.45792	1.3937	0.490729	0.472217	0.0631483	43.6667
Q9UM73	ALK	0.190023	1.11245	1.30247	1.35861	0.451071	0.460764	0.024181	48.3333
P08069	IGF1R	0.202729	0.932437	1.13517	1.34455	0.410355	0.4664	0.102156	18.4444
O60674	JAK2	0.300443	1.00609	1.30654	1.3103	0.47101	0.460933	0.0511444	22.3333
P42681	TXK	0.348949	1.03776	1.38671	1.30634	0.460099	0.454483	0.0841742	31.5556
P14616	IRR	0.397908	1.11549	1.5134	1.29897	0.52814	0.498009	0.111325	5.5
P42685	FRK	0.281027	0.99212	1.27315	1.28467	0.477605	0.476671	0.0345348	49.1111
P35968	KDR	0.278012	1.10111	1.37912	1.27158	0.458627	0.469131	0.074006	17.3333
P21802	FGFR2	0.285247	0.978126	1.26337	1.26761	0.461863	0.467507	0.0415583	11.7778
P41240	CSK	0.207902	1.0599	1.2678	1.26116	0.450861	0.419151	0.0486486	43.8889
Q6ZMQ8	Lmr1	0.397304	0.868797	1.2661	1.25838	0.54457	0.54457	0	3
P07948	Lyn	0.476063	1.09419	1.57025	1.23789	0.498748	0.445574	0.122242	20.6667
P22607	FGFR3	0.294989	0.970634	1.26562	1.23723	0.463201	0.467507	0.0428341	10
P42684	Arg	0.243698	0.9199	1.1636	1.17888	0.456289	0.474244	0.0616766	51.1111
P29322	EphA8	0.270082	0.763517	1.0336	1.16696	0.433064	0.478366	0.120459	4.125
P00519	Abl	0.234144	0.980292	1.21444	1.12843	0.457792	0.457653	0.0394067	52.8889
P08631	HCK	0.227463	0.838723	1.06619	1.08149	0.447361	0.419315	0.0712469	26.3333
P09769	Fgr	0.400497	0.812544	1.21304	1.06712	0.516883	0.496379	0.0574323	9.88889
Q15375	EphA7	0.329598	0.704894	1.03449	1.03869	0.488829	0.488829	0	4
P54753	EphB3	0.39188	0.625565	1.01745	1.01745	0.54368	0.54368	0.0469362	3.5
P29320	EphA3	0.219946	0.772121	0.992067	0.992067	0.411863	0.411863	0.0454551	5.5
P22455	FGFR4	0.084931	0.813257	0.898188	0.960443	0.334274	0.373311	0.0662084	22.5556
P30530	Axl	0.0397998	0.881012	0.920812	0.922501	0.391393	0.384311	0.0162373	63
H0Y8A4	RYK	0.128192	0.797398	0.92559	0.919778	0.332642	0.328493	0.040576	9.11111
P42679	CTK	0.15076	0.835273	0.986033	0.870826	0.403354	0.384812	0.0657311	32.2222
P06213	InSR	0.0573173	0.723967	0.781284	0.789328	0.346132	0.349809	0.00916827	27
P51451	BLK	0.172973	0.737136	0.910109	0.775198	0.403513	0.356993	0.108407	21.6667
Q16620	TRKB	0.0657635	0.795023	0.860787	0.754635	0.309936	0.31101	0.0891803	22.4444
P07947	Yes	0.0812675	0.614247	0.695515	0.743763	0.357256	0.348322	0.0275876	24.7778
P06239	Lck	0.113742	0.779282	0.893024	0.742936	0.378753	0.339558	0.0624877	31
P21709	EphA1	0.20634	0.780073	0.986414	0.722382	0.372285	0.315121	0.0853704	5
P29317	EphA2	0.159209	0.691691	0.8509	0.683275	0.341618	0.332834	0.0860213	8
P54764	EphA4	0.145829	0.570621	0.716449	0.677863	0.288086	0.30212	0.076481	3.88889
Q13308	CCK4/PTK7	0.197119	0.397648	0.594766	0.674831	0.340811	0.380397	0.0791712	3.75
P12931	Src	0.0104142	0.585438	0.595853	0.513881	0.296838	0.270488	0.0484599	41.7778
P54756	EphA5	0.111577	0.326046	0.437623	0.43294	0.258855	0.25923	0.0646098	5
P04629	TRKA	0.0461884	0.402236	0.448425	0.429878	0.238064	0.207386	0.0803332	14.8889
P06241	Fyn	0.0354818	0.371648	0.40713	0.405935	0.240189	0.243187	0.10125	17.3333
P29597	Tyk2	0.124897	0.273174	0.398071	0.399236	0.24084	0.24084	0	3
P09619	PDGFR[beta]	0.0348004	0.314676	0.349477	0.354971	0.201504	0.19077	0.0420867	10.7778
P07333	FmS/CSFR	0.0386063	0.32509	0.363696	0.267172	0.169517	0.154917	0.0672495	8.77778
P16234	PDGFR[alpha]	0.0471298	0.150925	0.198055	0.10156	0.118491	0.0672419	0.0972774	4.44444

### Sheet: STK
Kinase Uniprot ID	Kinase Name	Mean Specificity Score	Mean Significance Score	Mean Final Score	Median Final score	Mean Kinase Statistic	Median Kinase Statistic	SD Kinase Statitistic	Mean peptide set size
Q15759	p38[beta]	1.65234	1.63836	3.2907	3.33724	2.16164	2.01854	0.247848	3.66667
P17612	PKA[alpha]	1.75329	1.54846	3.30176	3.29073	1.61517	1.61115	0.0130106	45.6667
Q05655	PKC[delta]	1.69223	1.54846	3.24069	3.21325	1.75118	1.74673	0.0134065	19.7778
O95819	HGK/ZC1	1.62492	1.5566	3.18152	3.19382	2.07241	2.0324	0.0833732	4.57143
Q02156	PKC[epsilon]	1.35705	1.54846	2.90552	2.8716	1.74425	1.73384	0.0345417	16.5556
Q13976	PKG1	1.48627	1.54846	3.03473	2.81816	1.64041	1.63799	0.0221445	34.8889
P11309	Pim1	1.25778	1.54846	2.80624	2.79588	1.56996	1.5579	0.0191222	51.8889
Q8TD08	ERK7	0.779892	2	2.77989	2.77989	1.82496	1.82496	NA	3
P41743	PKC[iota]	1.22143	1.54846	2.76989	2.76246	1.78879	1.81448	0.0427821	10.8889
P05129	PKC[gamma]	1.12017	1.54846	2.66863	2.70246	1.74762	1.76973	0.0753551	11.1111
Q14164	IKK[epsilon]	1.1463	1.54846	2.69476	2.68867	1.91958	1.9358	0.0321832	4.77778
Q86V86	Pim3	1.11118	1.54846	2.65964	2.61979	1.57263	1.57397	0.0212517	48.1111
O15075	DCAMKL1	1.02456	1.63371	2.65828	2.61329	1.97234	1.97234	0	3
Q9P1W9	Pim2	1.04313	1.54846	2.5916	2.54061	1.59942	1.60867	0.0443749	32.1111
O15264	p38[delta]	1.15003	1.54846	2.69849	2.52578	1.78928	1.59888	0.244949	8.55556
Q15349	RSK1/p90RSK	0.999301	1.54846	2.54776	2.49594	1.81413	1.81413	0	6
O75676	MSK2	0.965189	1.54846	2.51365	2.46852	1.96259	1.96259	0	3
Q9HBY8	SGK2	0.961978	1.54846	2.51044	2.45544	1.72625	1.714	0.0794108	13.2222
P51817	PRKX	1.03785	1.54846	2.58631	2.44953	1.6056	1.59784	0.0329487	27.8889
O00141	SGK1	0.879588	1.54846	2.42805	2.40849	1.89843	1.89843	0	3
P24723	PKC[eta]	0.896874	1.54846	2.44534	2.40849	1.70952	1.6873	0.0627046	11.5556
Q04759	PKC[theta]	0.886063	1.54846	2.43453	2.40494	1.64494	1.62289	0.0288578	18.3333
Q15131	CDK10	0.805072	1.54846	2.35354	2.371	1.79885	1.79777	0.104718	5
P17252	PKC[alpha]	0.780984	1.54846	2.32945	2.35497	1.59994	1.60394	0.029234	24.6667
P49137	MAPKAPK2	0.788885	1.54846	2.33735	2.34872	1.6104	1.60644	0.0334153	24.1111
Q13237	PKG2	0.874092	1.54846	2.42256	2.31444	1.58907	1.59547	0.0172342	32.8889
O43293	DAPK3	0.299296	2	2.2993	2.2993	1.48517	1.48517	NA	3
P49841	GSK3[beta]	0.774546	1.54846	2.32301	2.28534	1.85506	1.85506	0	3
Q16512	PKN1/PRK1	0.657624	1.63371	2.29134	2.26208	1.74188	1.76323	0.0778285	4.25
P16066	ANP[alpha]	0.698627	1.54846	2.24709	2.17186	1.59928	1.60001	0.0389632	19.8889
O75582	MSK1	0.68691	1.54846	2.23537	2.14074	1.69331	1.69331	0	7
P31751	Akt2/PKB[beta]	0.606659	1.54846	2.15512	2.12936	1.5726	1.57586	0.0221746	23
O43930	PRKY	0.507991	1.54846	2.05645	2.11014	1.60266	1.56619	0.0674111	9.66667
P04049	RAF1	0.634339	1.54846	2.1828	2.10391	1.69494	1.68915	0.0718634	6.33333
Q16644	MAPKAPK3	0.565267	1.54846	2.11373	2.08323	1.5508	1.55904	0.0394723	28
P23443	p70S6K	0.574202	1.54846	2.12267	2.07572	1.57559	1.62349	0.087235	14.1111
Q05513	PKC[zeta]	0.623503	1.54846	2.17197	2.04039	1.6929	1.66718	0.0618625	5.33333
P05771	PKC[beta]	0.526211	1.54846	2.07467	2.02448	1.64466	1.64466	0	6
O15111	IKK[alpha]	0.538485	1.54846	2.08695	2.02063	1.69832	1.66677	0.0473334	3.66667
P42345	mTOR/FRAP	0.538887	1.54846	2.08735	2.01773	1.65016	1.66033	0.0459149	4.88889
Q13131	AMPK[alpha]1	0.472108	1.54846	2.02057	1.97634	1.57344	1.58067	0.0247643	10.7778
P51812	RSK2	0.5081	1.54846	2.05656	1.96337	1.61783	1.61783	0	7
Q9UBS0	p70S6K[beta]	0.49998	1.54846	2.04844	1.96067	1.55145	1.55641	0.0377577	22.8889
Q15139	PKD1	0.427064	1.54846	1.97553	1.92665	1.59209	1.59209	0	6
Q15418	RSK3	0.43048	1.54846	1.97894	1.92431	1.57224	1.57224	0	9
P31749	Akt1/PKB[alpha]	0.441018	1.54846	1.98948	1.91052	1.53712	1.5287	0.01513	25.4444
P10398	ARAF	0.406175	1.54846	1.95464	1.90156	1.62214	1.62214	0	3
P15056	BRAF	0.401417	1.54846	1.94988	1.90156	1.61722	1.62214	0.0147711	3.11111
Q13153	PAK1	0.409175	1.54846	1.95764	1.90156	1.58047	1.58047	0	6
O96017	CHK2	0.367251	1.54846	1.91571	1.89551	1.51941	1.51921	0.0325756	19.4444
O94921	PFTAIRE1	0.38503	1.5566	1.94162	1.87746	1.58999	1.58999	0	3
Q9UHD2	TBK1	0.399007	1.58656	1.98557	1.86138	1.60153	1.54876	0.0722679	3.6
Q9UIK4	DAPK2	0.385271	1.58656	1.97183	1.85912	1.58045	1.58045	0	3
Q16566	CaMK4	0.33141	1.54846	1.87987	1.84943	1.51367	1.51651	0.0484882	12.4444
Q16539	MAPK14	0.359958	1.48761	1.84757	1.84406	1.54735	1.4737	0.11666	7.33333
Q00526	CDK3	0.271225	1.54846	1.81969	1.78899	1.47864	1.49775	0.0494694	7.33333
Q9UKE5	TNIK/ZC2	0.207373	1.63371	1.84109	1.76511	1.40365	1.40365	0	3
P27361	ERK1	0.25235	1.54846	1.80081	1.76125	1.4555	1.43705	0.12521	7.77778
Q96Q40	PFTAIRE2	0.271301	1.54846	1.81976	1.75925	1.4938	1.48779	0.0121915	5.55556
Q13535	ATR	0.264659	1.54846	1.81312	1.75291	1.46984	1.46657	0.00982157	5.88889
Q96GD4	AurB/Aur1	0.228934	1.54846	1.7774	1.73443	1.40595	1.43495	0.161364	4.11111
P48729	CK1[alpha]	0.210289	1.54846	1.75875	1.73358	1.42598	1.39491	0.0710595	8
O14920	IKK[beta]	0.240227	1.54846	1.78869	1.73292	1.45506	1.44706	0.0248125	3.66667
Q9Y6S9	RSKL2	0.177576	1.63371	1.81129	1.72802	1.34716	1.34716	0	3
O14757	CHK1	0.248918	1.54846	1.79738	1.69551	1.46296	1.42411	0.0586923	7
P53778	p38[gamma]	0.106483	1.51019	1.61667	1.67268	1.2096	1.31221	0.179932	4.77778
P49674	CK1[epsilon]	0.157391	1.49485	1.65224	1.65224	1.32312	1.32312	NA	3
O75116	ROCK2	0.146124	1.58656	1.73268	1.62915	1.3217	1.3091	0.104998	4.8
P28482	ERK2	0.115317	1.54846	1.66378	1.62915	1.31603	1.2679	0.103989	8.66667
O76039	CDKL5	0.202002	1.47441	1.67641	1.60415	1.39244	1.42576	0.0670087	4.28571
O14965	AurA/Aur2	0.119045	1.54846	1.66751	1.59176	1.27057	1.25531	0.0458	4.11111
P45983	JNK1	0.0770541	1.54846	1.62552	1.57998	1.33427	1.34832	0.029421	12.6667
P53779	JNK3	0.0734674	1.54846	1.62193	1.56136	1.32515	1.34832	0.0364014	12.4444
Q8NI60	ADCK3	0.0846086	1.54846	1.63307	1.56136	1.28481	1.30609	0.0274196	7.11111
P45984	JNK2	0.0799937	1.54846	1.62846	1.55834	1.30623	1.32201	0.0240506	9.33333
P11802	CDK4	0.0405944	1.54846	1.58906	1.53676	1.08933	1.074	0.046	4.22222
Q00534	CDK6	0.0418824	1.52642	1.56831	1.53676	1.07997	1.074	0.01791	3.88889
Q00535	CDK5	0.0375976	1.54846	1.58606	1.53676	1.074	1.074	0	4
P50750	CDK9	0.0517744	1.54846	1.60024	1.53486	1.17289	1.14525	0.0414567	5.66667
P50613	CDK7	0.0542278	1.54846	1.60269	1.52404	1.28147	1.27821	0.0416275	10.8889
Q00532	CDKL1	0.0336209	1.53312	1.56675	1.52172	1.05345	1.05716	0.0843442	4.4
Q13464	ROCK1	0.0209061	1.58656	1.60747	1.51167	0.973514	0.908815	0.0885928	4.4
P06493	CDC2/CDK1	0.0136722	1.54846	1.56214	1.50009	1.09607	1.09242	0.0296388	8.55556
P24941	CDK2	0.0238258	1.43848	1.4623	1.45927	1.10426	1.21345	0.16406	7.77778
Q13164	ERK5	0.0394903	1.36329	1.40278	1.41027	1.11062	1.07882	0.146605	6.11111
Q9BWU1	CDK11	0.0708513	1.24476	1.31561	1.29757	1.12773	1.12773	0	3
O60285	NuaK1	0.0625936	1.20201	1.26461	1.25724	1.11669	1.11669	0	3
Q00537	PCTAIRE2	0.0381045	1.16749	1.2056	1.2056	0.985417	0.985417	NA	3
P68400	CK2[alpha]1	0.137979	1.06625	1.20423	1.19578	1.28106	1.28106	0	3
